# Transcription factor HSFA7b controls ethylene signaling and meristem maintenance at the shoot apical meristem during thermomemory

**DOI:** 10.1101/2022.10.26.513826

**Authors:** Sheeba John, Federico Apelt, Amit Kumar, Dominik Bents, Maria Grazia Annunziata, Franziska Fichtner, Bernd Mueller-Roeber, Justyna J. Olas

## Abstract

The shoot apical meristem (SAM) is responsible for overall shoot growth by generating all above-ground structures. Recent research identified that the SAM displays an autonomous heat stress (HS) memory of a previous non-lethal HS event. Considering the importance of the SAM for plant growth it is essential to unlock how its thermomemory is mechanistically controlled. Here, we report that *HEAT SHOCK TRANSCRIPTION FACTOR A7b* (*HSFA7b*) plays a crucial role in this process in Arabidopsis. We found that HSFA7b directly regulates ethylene response at the SAM by binding to promoters of key regulators of ethylene signaling including *ETHYLENE-INSENSITIVE 3* to establish thermotolerance. Moreover, HSFA7b controls maintenance of the SAM stem cell pool during thermomemory by regulating the expression of the master regulator *WUSCHEL* through direct transcriptional activation of the *SPLAYED* chromatin remodelling factor.
