## Supplemental Data 1 for "Transcription factor HSFA7b controls ethylene signaling and meristem maintenance at the shoot apical meristem during thermomemory"

### Sheet: Sheet1
File names	Treatment	raw (# of reads)		STAR mapped (# of reads)	% (of raw reads)	htseq counted (# of reads)	% (of raw reads)
5C_Col-0_1_1.fq.gz / 5C_Col-0_1_2.fq.gz	C_5d_Col0-1	24069523	1	23465068	0.974887	22499101	0.934755
5C_Col-0_2_1.fq.gz / 5C_Col-0_2_2.fq.gz	C_5d_Col0-2	24087114	1	23512600	0.976148	22611477	0.938737
5C_Col-0_3_1.fq.gz / 5C_Col-0_3_2.fq.gz	C_5d_Col0-3	24071427	1	23470177	0.975022	22540942	0.936419
5P_7a_1_1.fq.gz / 5P_7a_1_2.fq.gz	P_5d_7a-1	24132617	1	23373938	0.968562	22478867	0.931472
5P_7a_2_1.fq.gz / 5P_7a_2_2.fq.gz	P_5d_7a-2	24127085	1	22397223	0.928302	21504789	0.891313
5P_7a_3_1.fq.gz / 5P_7a_3_2.fq.gz	P_5d_7a-3	24131984	1	23168981	0.960094	22320675	0.924942
5P_7a7b_1_1.fq.gz / 5P_7a7b_1_2.fq.gz	P_5d_7a7b-1	24111408	1	23411513	0.970972	22578581	0.936427
5P_7a7b_2_1.fq.gz / 5P_7a7b_2_2.fq.gz	P_5d_7a7b-2	24009874	1	23308607	0.970793	22489050	0.936658
5P_7a7b_3_1.fq.gz / 5P_7a7b_3_2.fq.gz	P_5d_7a7b-3	24005340	1	23239851	0.968112	22454653	0.935402
5P_7b_1_1.fq.gz / 5P_7b_1_2.fq.gz	P_5d_7b-1	24145969	1	23440718	0.970792	22621756	0.936875
5P_7b_2_1.fq.gz / 5P_7b_2_2.fq.gz	P_5d_7b-2	24043341	1	23271223	0.967886	22441881	0.933393
5P_7b_3_1.fq.gz / 5P_7b_3_2.fq.gz	P_5d_7b-3	24001176	1	23234965	0.968076	22391070	0.932916
5P_Col-0_1_1.fq.gz / 5P_Col-0_1_2.fq.gz	P_5d_Col0-1	24133520	1	23489905	0.973331	22539553	0.933952
5P_Col-0_2_1.fq.gz / 5P_Col-0_2_2.fq.gz	P_5d_Col0-2	24004058	1	23357323	0.973057	22358466	0.931445
5P_Col-0_3_1.fq.gz / 5P_Col-0_3_2.fq.gz	P_5d_Col0-3	24149111	1	23466705	0.971742	22658390	0.93827
7a-1_1.fq.gz / 7a-1_2.fq.gz	PT_8d_7a-1	24206286	1	23580332	0.974141	22860870	0.944419
7a-2_1.fq.gz / 7a-2_2.fq.gz	PT_8d_7a-2	24765560	1	24131112	0.974382	23377388	0.943947
7a-3_1.fq.gz / 7a-3_2.fq.gz	PT_8d_7a-3	24860098	1	24243444	0.975195	23489586	0.944871
7a7b-1_1.fq.gz / 7a7b-1_2.fq.gz	PT_8d_7a7b-1	24674649	1	24000192	0.972666	23231323	0.941506
7a7b-2_1.fq.gz / 7a7b-2_2.fq.gz	PT_8d_7a7b-2	24723667	1	23810792	0.963077	23033550	0.93164
7a7b-3_1.fq.gz / 7a7b-3_2.fq.gz	PT_8d_7a7b-3	24756601	1	24061740	0.971932	23281650	0.940422
7b-1_1.fq.gz / 7b-1_2.fq.gz	PT_8d_7b-1	24708977	1	24104352	0.97553	23341021	0.944637
7b-2_1.fq.gz / 7b-2_2.fq.gz	PT_8d_7b-2	24641072	1	23913203	0.970461	23149951	0.939486
7b-3_1.fq.gz / 7b-3_2.fq.gz	PT_8d_7b-3	24802655	1	24100899	0.971706	23339233	0.940997
Col-0_control-1_1.fq.gz / Col-0_control-1_2.fq.gz	C_8d_Col0-1	24223286	1	23648930	0.976289	22895194	0.945173
Col-0_control-2_1.fq.gz / Col-0_control-2_2.fq.gz	C_8d_Col0-2	24245359	1	23652795	0.97556	22896964	0.944385
Col-0_control-3_1.fq.gz / Col-0_control-3_2.fq.gz	C_8d_Col0-3	24204002	1	23604228	0.97522	22843753	0.943801
Col-0_HS-1_1.fq.gz / Col-0_HS-1_2.fq.gz	PT_8d_Col0-1	24166617	1	23571975	0.975394	22848851	0.945472
Col-0_HS-2_1.fq.gz / Col-0_HS-2_2.fq.gz	PT_8d_Col0-2	24211691	1	23565020	0.973291	22822831	0.942637
Col-0_HS-3_1.fq.gz / Col-0_HS-3_2.fq.gz	PT_8d_Col0-3	24186308	1	23551425	0.97375	22792639	0.942378
EST_1_1.fq.gz / EST_1_2.fq.gz	EST_1	24004823	1	22995196	0.957941	22043217	0.918283
EST_2_1.fq.gz / EST_2_2.fq.gz	EST_2	24130397	1	23240510	0.963122	22345691	0.926039
EST_3_1.fq.gz / EST_3_2.fq.gz	EST_3	24025841	1	23103029	0.961591	22202515	0.92411
mock_1_1.fq.gz / mock_1_2.fq.gz	mock_1	24107367	1	22964563	0.952595	22089329	0.91629
mock_2_1.fq.gz / mock_2_2.fq.gz	mock_2	24143609	1	23198797	0.960867	22313629	0.924204
mock_3_1.fq.gz / mock_3_2.fq.gz	mock_3	24145874	1	23122623	0.957622	22211885	0.919904
Average		2.42544e+07	1	2.34937e+07	0.968614	2.26639e+07	0.934377
Sample that is an outliers compared to the other 2 biological replicates -> to increse the power of DE analysis this sample was removed
